# PE/PPE proteins contribute to *Mycobacterium tuberculosis* drug resistance

**DOI:** 10.1101/2025.09.24.678375

**Authors:** Vishant Boradia, Junxi Chen, Andrew Frando, Lindsay V. Clark, Christoph Grundner

**Author notes:** Department of Medicine, University of Washington, Seattle, WA, USA.

## Abstract

The outer membrane (OM) of mycobacteria is a formidable permeability barrier that confers drug tolerance, and whether drugs traverse the OM by mechanisms beyond passive diffusion remains unclear. The proline-glutamic acid (PE) and proline-proline-glutamic acid (PPE) proteins of pathogenic mycobacteria include several OM transporters. Here, we tested the role of PE/PPE proteins in *Mycobacterium tuberculosis* (*Mtb*) drug transport and resistance. Mutations in multiple *pe/ppe* genes were strongly associated with drug resistance in a genetic association study, and mutations in *ppe42* and *ppe51* also conferred increased resistance *in vitro*. Deletion of a *pe/ppe* pair transcriptionally responsive to drug exposure, *pe25/ppe41*, led to elevated resistance to isoniazid (INH) across all major *Mtb* lineages and accelerated INH resistance emergence *in vitro*. These data identify a role for *Mtb* PE/PPE proteins in drug resistance consistent with the PE/PPE transporter paradigm, suggest a broader contribution of this large protein family, and a new factor of *Mtb* clinical drug resistance.
