## Supplemental Table 4 for "PE/PPE proteins contribute to *Mycobacterium tuberculosis* drug resistance"

### Sheet: List of Primers
Primers for generating knock outs
Primer	Sequence	Comment
Hyg_F	CGCTCTAGAACTAGTGGATCC	Forward and reverse primer for amplifying a Hygromycin resistance gene
Hyg_R	ACTCGAGGTACCGGCG
pe22/ppe36_KO_US_F	CATGCACTACTTGTCCACATTTTGTACACG	Forward and reverse primers for amplifying a 500 bp region upstream of pe22
pe22/ppe36_KO_US_R	GATCCACTAGTTCTAGAGCGGTGGTTTCTCCTCCTCGAAACTC
pe22/ppe36_KO_DS_F	GGCGCGCCGGTACCTCGAGTTTCGGGAACATCCTAAGAAACGG	Forward and reverse primers for amplifying a 500 bp region downstream of ppe36
pe22/ppe36_KO_DS_R	CGTTAACTGCGCCTAACCCCGG
pe25/ppe41_KO_US_F	CGCTTTTCCACGACGTCGCAG	Forward and reverse primers for amplifying a 500 bp region upstream of pe25
pe25/ppe41_KO_US_R	GATCCACTAGTTCTAGAGCGGCCGACTCCACTCCGCG
pe25/ppe41_KO_DS_F	GGCGCGCCGGTACCTCGAGTTTAGCTTGGGCTTAGTGCCTCGATTGTGG	Forward and reverse primers for amplifying a 500 bp region downstream of ppe41
pe25/ppe41_KO_DS_R	GAGTACGCCAAAGACATCAAGCTGAACC
pe13/ppe18_KO_US_F	CCATGCCACGCGCCGATCT	Forward and reverse primers for amplifying a 500 bp region upstream of pe13
pe13/ppe18_KO_US_R	GATCCACTAGTTCTAGAGCGGTGCACTCCATCCTCAAACGG
pe13/ppe18_KO_DS_F	GGCGCGCCGGTACCTCGAGTGAGAGGGGGCGCAGACTGTC	Forward and reverse primers for amplifying a 500 bp region downstream of ppe18
pe13/ppe18_KO_DS_R	GAGCGTCGACATCCCCGAATTGATAG
ppe51_KO_US_F	GAATTGGGCTGGGTGCGCAATC	Forward and reverse primers for amplifying a 500 bp region upstream of ppe51
ppe51_KO_US_R	GATCCACTAGTTCTAGAGCGTGTGTCTCAGCTCCTTACATTTGTGCG
ppe51_KO_DS_F	GGCGCGCCGGTACCTCGAGTCCCGGCGCCTAACCGACAG	Forward and reverse primers for amplifying a 500 bp region downstream of ppe51
ppe51_KO_DS_R	CCGCACGGTCGGCCAGA
ppe22/23_KO_US_F	GCTTGCCGGATATGCCGGTGT	Forward and reverse primers for amplifying a 500 bp region upstream of ppe22
ppe22/23_KO_US_R	GATCCACTAGTTCTAGAGCGCGAAAACCGCCTCGTTATGGG
ppe22/23_KO_DS_F	GGCGCGCCGGTACCTCGAGTCGCGAGGCCTTCCCTACC	Forward and reverse primers for amplifying a 500 bp region downstream of ppe23
ppe22/23_KO_DS_R	TGGCGGACGCTGAACAAATTGAC
pe-pgrs43_KO_US_F	GCTTACTAAGACTCACATGAGCGCGG	Forward and reverse primers for amplifying a 500 bp region upstream of pe-pgrs43
pe-pgrs43_KO_US_R	GATCCACTAGTTCTAGAGCGCTCGCACCTACCCAATAGCCCG
pe-pgrs43_KO_DS_F	GGCGCGCCGGTACCTCGAGTCCAGAACACCCACCATGGTCAGAG	Forward and reverse primers for amplifying a 500 bp region downstream of pe-pgrs43
pe-pgrs43_KO_DS_R	AGTCCACAGGTACCACGTCGACG
pe5/ppe4_KO_US_F	CCGGCGATGCTCGGGCT	Forward and reverse primers for amplifying a 500 bp region upstream of pe5
pe5/ppe4_KO_US_R	GATCCACTAGTTCTAGAGCGTCATGACTGACTCCCCTTCTGTTGGG
pe5/ppe4_KO_DS_F	GGCGCGCCGGTACCTCGAGTCCGAATTCCGAATCACGTGGACCC	Forward and reverse primers for amplifying a 500 bp region downstream of ppe4
pe5/ppe4_KO_DS_R	CCACGCACTCTGCAACGCG
ppe3_KO_US_F	GAAACGCCTGCGCTTGGGC	Forward and reverse primers for amplifying a 500 bp region upstream of ppe3
ppe3_KO_US_R	GATCCACTAGTTCTAGAGCGAGCCGTAAACACCACAGAGGA
ppe3_KO_DS_F	GGCGCGCCGGTACCTCGAGTGCTAGCCGCGTAGGGTCGA	Forward and reverse primers for amplifying a 500 bp region downstream of ppe3
ppe3_KO_DS_R	CCAATCGTCACGCAGGTCGACG
ppe35_KO_US_F	CTTCGCGGGTCAACTGGTGAAGG	Forward and reverse primers for amplifying a 500 bp region upstream of ppe35
ppe35_KO_US_R	GATCCACTAGTTCTAGAGCGCGCTCCCCACCTTCCGGG
ppe35_KO_DS_F	GGCGCGCCGGTACCTCGAGTTCCGTGCGGACCCCGC	Forward and reverse primers for amplifying a 500 bp region downstream of ppe35
ppe35_KO_DS_R	GATGACGGTCCGAGCCACGATTC
ppe42_KO_US_F	ATCGGCAACCTTTCCCTGGTACC	Forward and reverse primers for amplifying a 500 bp region upstream of ppe42
ppe42_KO_US_R	TCCACTAGTTCTAGAGCGCGCTGTGTACTTTCTCGGTTGGC
ppe42_KO_DS_F	ATGGCGCGCCGGTACCTCGAGTGCGGTCCACAAACCGTGCAC	Forward and reverse primers for amplifying a 500 bp region downstream of ppe42
ppe42_KO_DS_R	GTGCTATTGGATGACAGCGGTGC
Primers for complementation or over-expression plasmids
Primer	Sequence	Comment
pDTCF_Lin_F	GACTACAAGGATGACGACGACAAG	Forward and reverse primer for linearizing pDTCF plasmid
pDTCF_Lin_R	ATGTATATCTCCTTCTTAATTAAGCATGCGG
pDTCF_MspA_F	ATTAAGAAGGAGATATACATATGAAGGCAATCAGTCGGGTG	Forward and reverse primer for cloning MspA in pDTCF plasmid
pDTCF_MspA_R	GTCGTCGTCATCCTTGTAGTCGTTCATGTTCCAGGGTTCGCC
pDTCF_PE25_F	TAAGAAGGAGATATACATATGTCTTTTGTGATCACAAATCCCGAGG	Forward and reverse primer for cloning pe25/ppe41 in pDTCF plasmid
pDTCF_PPE41_R	GTCGTCATCCTTGTAGTCAGTGTCTGTACGCGATGACGC
pDTCF_PE25_F	TAAGAAGGAGATATACATATGTCTTTTGTGATCACAAATCCCGAGG	Forward and reverse primer for cloning truncated ppe41Δ112 in pDTCF plasmid
pDTCF_PPE41_112bp_R	GTCGTCATCCTTGTAGTCTTCCACATCCAACGACCTCCACG
pDTCF_PE25_F	TAAGAAGGAGATATACATATGTCTTTTGTGATCACAAATCCCGAGG	Forward and reverse primer for cloning pe25 in pDTCF plasmid
pDTCF_PE25_R	TCGTCGTCATCCTTGTAGTCACTAAAGGTCTTGATGTTGTCGGCCT
pDTCF_PPE41_F	ATTAAGAAGGAGATATACATATGCATTTCGAAGCGTACCCACC	Forward and reverse primer for cloning ppe41 in pDTCF plasmid
pDTCF_PPE41_R	GTCGTCATCCTTGTAGTCAGTGTCTGTACGCGATGACGC
pDTCF_PPE42_F	TAAGAAGGAGATATACATATGAATTTCGCCGTTTTGCCGC	Forward and reverse primer for cloning ppe42 in pDTCF plasmid
pDTCF_PPE42_R	GTCGTCATCCTTGTAGTCGAAAAGTCGGGGTAGCGCCG
pDTCF_PPE42_Y290*_F	TAAGAAGGAGATATACATATGAATTTCGCCGTTTTGCCGC	Forward and reverse primer for cloning truncated ppe42 in pDTCF plasmid
pDTCF_PPE42_Y290*_R	GTCGTCATCCTTGTAGTCCTCGAGTAAGGGGATGTTGGGC
Primers for qRT-PCR
Primer	Sequence	Comment
iniB_F	GCTAGCCAGATCGGTGTCTC	qRT-PCR for iniB
iniB_R	ATAGCAGCGCCGTTCAAG
acpM_F	GTATCGAGCCGTCCGAGAT	qRT-PCR for acpM
acpM_R	CTTGACGCCGTACTTGTCCT
kasA_F	CTAGGTGGAGCCGAGAGGAT	qRT-PCR for kasA
kasA_R	CAAGCTGCAGACCGATCAC
ahpC_F	CGTTCAGCAAGCTCAATGAC	qRT-PCR for ahpC
ahpC_R	ATCGGGAAGGGTAACGTTTT
ahpD_F	GAGTACGCCAAAGACATCAAG	qRT-PCR for ahpD
ahpD_R	GCGCCAATGTCAGCTAATAC
sigA_F	CTCGACGCTGAACCAGACCT	qRT-PCR for sigA
sigA_R	AGGTCTTCGTGGTCTTCGTC

### Sheet: Drug RNA seq Data
GEO profiles	Drug/condition	Top 5 up regulated pe/ppe genes					Top 5 down regulated pe/ppe genes					Ref
GSM1829654	Capreomycin-2x	ppe27	ppe31	pe20	ppe47	pe17	pe13	ppe18	ppe4	ppe20	pe15	Comput Biol 2015 Nov;11(11):e1004543
GSM1829655	Capreomycin-4x	pgrs29	pe20	pe17	pe16	ppe23	ppe20	pe13	ppe18	ppe41	ppe4
GSM1829659	Ethionamide-2x	pe22	pe9	ppe27	pgrs18	ppe33	ppe48	pe15	pgrs62	ppe21	pe12
GSM1829660	Ethionamide-4x	pe24	pgrs29	pgrs11	pgrs19	pgrs42	ppe22	ppe54	pgrs1	pe7	pgrs26
GSM1829739	Isoniazid-2x	ppe20	pgrs15	ppe37	ppe38	pgrs46	ppe50	ppe51	pgrs62	Pppe66	ppe21
GSM1829740	Isoniazid-2x(redone)	ppe3	pe20	ppe27	pe8	pe22	ppe21	pe27	pe_pgrs2	ppe31	pe_pgrs62
GSM1829741	Isoniazid-4x	ppe3	pe22	ppe27	pe_pgrs15	pe5	ppe1	ppe11	ppe31	ppe22	pe_pgrs31
GSM1829742	Isoniazid-8x	ppe3	ppe54	pe22	ppe27	pe20	ppe21	ppe24	pe_pgrs17	ppe17	pe_pgrs55
GSM1829743	Kanamycin-2x	pe8	pe20	ppe31	ppe34	pe_pgrs45	pe_pgrs35	pe_pgrs4	ppe15	ppe11	pe13
GSM1829744	Kanamycin-4x	pe9	pe20	ppe31	ppe61	ppe17	pe13	pe31	ppe18	ppe51	ppe60
GSM1829745	Kanamycin-8x	ppe31	pe20	ppe17	pe_pgrs11	pe_pgrs52	ppe18	ppe51	pe13	ppe4	pe33
GSM1829746	Moxifloxacin-2x	pe20	pe_pgrs5	ppe17	ppe31	ppe47	ppe59	ppe4	ppe40	pe1	ppe3
GSM1829747	Moxifloxacin-4x	pe20	ppe37	pe_pgrs15	pe_pgrs5	ppe47	ppe56	ppe4	ppe40	ppe68	ppe59
GSM1829748	Moxifloxacin-8x	pe20	ppe17	ppe46	ppe46	ppe45	ppe59	ppe52	ppe22	ppe4	ppe12
GSM1829749	PA-824-2x	pe_pgrs34	pe22	pe1	ppe1	ppe22	ppe31	ppe36	ppe49	ppe51	ppe46
GSM1829750	PA-824-4x	pe24	pe_pgrs19	ppe15	pe_pgrs18	ppe34	ppe11	ppe63	ppe36	ppe27	ppe51
GSM1829751	PA-824-8x	pe_pgrs18	pe_pgrs52	pe_pgrs35	ppe42	pe_pgrs4	ppe2	ppe39	ppe31	ppe46	ppe46
GSM1829752	Rifampicin-2x	pe_pgrs15	ppe37	pe19	ppe67	ppe27	ppe20	pe20	pe15	pe_pgrs47	ppe40
GSM1829753	Rifampicin-4x	pe_pgrs42	pe_pgrs6	ppe62	pe_pgrs61	pe_pgrs57	pe_pgrs44	ppe40	ppe20	ppe4	ppe17
GSM1829754	Streptomycin-2x	pe_pgrs35	pe20	pe_pgrs37	ppe55	ppe21	ppe5	ppe35	pe36	pe_pgrs60	ppe33
GSM1829755	Streptomycin-2x_8/10	pe_pgrs32	pe35	ppe30	pe23	ppe55	ppe15	pe36	pe_pgrs43	pe_pgrs9	pe_pgrs27
GSM1829756	Streptomycin-4x	pe_pgrs1	pe10	pe10	ppe45	pe_pgrs37	ppe28	pe_pgrs4	ppe29	ppe36	ppe5
GSM1829757	Streptomycin-4x_8/10	pe_pgrs42	ppe27	pe_pgrs40	pe17	ppe67	ppe4	ppe51	pe_pgrs49	pe_pgrs43	pe_pgrs51
GSM1829758	Streptomycin-8x(dead)	ppe52	ppe62	pe_pgrs13	pe19	ppe35	ppe68	ppe41	pe12	pe31	pe13
GSM1829759	Streptomycin-8x_8/10	pe13	pe_pgrs11	pe20	pe33	pe17	pe_pgrs18	pe_pgrs7	ppe51	ppe4	pe_pgrs49
GSE123294	Delamanid_6hr	pe_pgrs42	pe_pgrs43	ppe7	ppe8	ppe59	pe13	ppe18	ppe51	ppe47	pe31	Tuberculosis (Edinb) 2019 Jul;117:18-23
	Delamanid_24hr	pe_pgrs42	pe_pgrs43	ppe8	ppe53	pe6	pe13	ppe18	ppe51	ppe41	ppe3
GSE1642	Ethambutol_12hr_10ugml	ppe12	ppe3	pe13	pe_pgrs62	ppe52	pe25	pe_pgrs28	pe_pgrs37	pe_pgrs56	pe_pgrs43	J Biol Chem 2004 Sep 17;279(38):40174-84

### Sheet: Compiled drugRNA seq Data_Fig1A
pe/ppe genes	# of conditions				*red - selected for making knock outs and drug screening
	UP	DOWN	Total
pe1	1	1	2
pe12	0	2	2
pe13/ppe18	2	14	16
pe15/ppe20	1	7	8
pe16	1	0	1
pe17	4	0	4
pe19	2	0	2
pe20/ppe31	17	5	22
pe22/ppe36	5	3	8
pe23	1	0	1
pe24	2	0	2
pe25/ppe41	0	5	5
pe27/ppe43	0	1	1
pe31/ppe60	0	4	4
pe33	1	1	2
pe35/ppe68	1	2	3
pe36/ppe69	0	2	2
pe5/ppe4	1	9	10
pe6	1	0	1
pe7/ppe14	0	1	1
pe8/ppe15	3	2	5
pe9/pe10	4	0	4
pgrs1	1	1	2
pgrs11	3	0	3
pgrs13	1	0	1
pgrs15	4	0	4
pgrs17	0	1	1
pgrs18	3	1	4
pgrs19	2	0	2
pgrs2	0	1	1
pgrs26	0	1	1
pgrs27	0	1	1
pgrs28	0	1	1
pgrs29	2	0	2
pgrs31	0	1	1
pgrs32	1	0	1
pgrs34	1	0	1
pgrs35	2	1	3
pgrs37	2	1	3
pgrs4	1	2	3
pgrs40	1	0	1
pgrs42	5	0	5
pgrs43	2	3	5
pgrs44	0	1	1
pgrs45	1	0	1
pgrs46	1	0	1
pgrs47	0	1	1
pgrs49	0	2	2
pgrs5	2	0	2
pgrs51	0	1	1
pgrs52	2	0	2
pgrs55	0	1	1
pgrs56	0	1	1
pgrs57	1	0	1
pgrs6	1	0	1
pgrs60	0	1	1
pgrs61	1	0	1
pgrs62	1	3	4
pgrs7	0	1	1
pgrs9	0	1	1
ppe1	1	1	2
ppe11	0	3	3
ppe12	1	1	2
ppe17	4	2	6
ppe2	0	1	1
ppe21	1	4	5
ppe22/ppe23	2	3	5
ppe24	0	1	1
ppe27	7	1	8
ppe28	0	1	1
ppe29	0	1	1
ppe3	4	1	5
ppe30	1	0	1
ppe33	1	1	2
ppe34	2	0	2
ppe35	1	1	2
ppe37	3	0	3
ppe38	1	0	1
ppe39	0	1	1
ppe40	0	4	4
ppe42	1	0	1
ppe45	2	0	2
ppe46	2	3	5
ppe47	3	1	4
ppe48	0	1	1
ppe49	0	1	1
ppe5	0	2	2
ppe50	0	1	1
ppe51	0	9	9
ppe52	2	1	3
ppe53	1	0	1
ppe54	1	1	2
ppe55	2	0	2
ppe56	0	1	1
ppe59	1	3	4
ppe61	1	0	1
ppe62	2	0	2
ppe63	0	1	1
ppe66	0	1	1
ppe67	2	0	2
ppe7	1	0	1
ppe8	2	0	2
